# *Burkholderia* from fungus gardens of fungus-growing ants produce antifungals that inhibit the specialized parasite *Escovopsis*

**DOI:** 10.1101/2021.01.22.427492

**Authors:** Charlotte B. Francoeur, Daniel S. May, Margaret W. Thairu, Don Q. Hoang, Olivia Panthofer, Tim S. Bugni, Mônica T. Pupo, Jon Clardy, Adrián A. Pinto-Tomás, Cameron R. Currie

## Abstract

Within animal associated microbiomes, the functional roles of specific microbial taxa are often uncharacterized. Here, we use the fungus-growing ant system, a model for microbial symbiosis, to determine the potential defensive roles of key bacterial taxa present in the ants’ fungus gardens. Fungus gardens serve as an external digestive system for the ants, with mutualistic fungi in the genus *Leucoagaricus* spp. converting plant substrate into energy for the ants. The fungus garden is host to specialized parasitic fungi in the genus *Escovopsis*. Here, we examine the potential role of *Burkholderia* spp. that occur within ant fungus gardens in inhibiting *Escovopsis.* We isolated members of the bacterial genera *Burkholderia* spp. and *Paraburkholderia* spp. from 50% of the 52 colonies sampled, indicating that the family *Burkholderiaceae* are common fungus garden inhabitants of a diverse range of fungus-growing ant genera. Using antimicrobial inhibition bioassays, we found that 28 out of 32 isolates inhibited at least one *Escovopsis* strain with a zone of inhibition greater than 1 cm. Genomic assessment of *Burkholderiaceae* isolates indicated that isolates with strong inhibition all belonged to the genus *Burkholderia* and contained biosynthetic gene clusters that encoded the production of two antifungals: burkholdine1213 and pyrrolnitrin. Organic extracts of cultured isolates confirmed these compounds as responsible for antifungal activity that inhibit *Escovopsis* but, at low concentrations, not *Leucoagaricus* spp. Overall, these new findings, combined with previous evidence, suggest that members of the fungus garden microbiome play an important role in maintaining the health and function of the fungus-farming ant colony.

**IMPORTANCE:** Many organisms partner with microbes to defend themselves against parasites and pathogens. Fungus-growing ants must protect *Leucoagaricus* spp., the fungal mutualist that provides sustenance for the ants, from a specialized fungal parasite, *Escovopsis* spp. The ants take multiple approaches, including weeding their fungus gardens to remove *Escovopsis* spores, as well as harboring *Pseudonocardia* that produce antifungals that inhibit *Escovopsis.* In addition, a genus of bacteria commonly found in fungus gardens, *Burkholderia* spp., is known to produce secondary metabolites that inhibit *Escovopsis* spp. In this study, we isolated *Burkholderia* spp. from fungus-growing ants, assessed the isolates’ ability to inhibit *Escovopsis* spp., and identified two compounds responsible for inhibition. Our findings suggest that *Burkholderia* spp. are often found in fungus gardens, adding another possible mechanism within the fungus-growing ant system to suppress the growth of the specialized parasite *Escovopsis*.
